# Whole genome doubling confers unique genetic vulnerabilities on tumor cells

**DOI:** 10.1101/2020.06.18.159095

**Authors:** Ryan J. Quinton, Amanda DiDomizio, Marc A. Vittoria, Carlos J. Ticas, Sheena Patel, Yusuke Koga, Kristýna Kotýnková, Jasmine Vakhshoorzadeh, Nicole Hermance, Taruho S. Kuroda, Neha Parulekar, Alison M. Taylor, Amity L. Manning, Joshua D. Campbell, Neil J. Ganem

**Affiliations:** Department of Pharmacology & Experimental Therapeutics, Boston University School of Medicine, Boston, MA, USA; Department of Medicine, Boston University School of Medicine, Boston, MA 02118, USA; Department of Biology and Biotechnology, Worcester Polytechnic Institute, Worcester, MA; Department of Molecular Pathobiology and Cell Adhesion Biology, Mie University Graduate School of Medicine, Mie, Japan; Department of Medical Oncology, Dana-Farber Cancer Institute, Boston, MA, USA; Cancer Program, Broad Institute, Cambridge, MA, USA; Department of Pathology and Cell Biology, Columbia University Medical Center, Member, Herbert Irving Comprehensive Cancer Center, New York, NY, USA

## Abstract

Whole genome doubling (WGD) occurs early in tumorigenesis and generates genetically unstable tetraploid cells that fuel tumor development. Cells that undergo WGD (WGD^+^) must adapt to accommodate their abnormal tetraploid state; however, the nature of these adaptations, and whether they confer vulnerabilities that can subsequently be exploited therapeutically, is unclear. Using sequencing data from ∼10,000 primary human cancer samples and essentiality data from ∼600 cancer cell lines, we show that WGD gives rise to common genetic traits that are accompanied by unique vulnerabilities. We reveal that WGD^+^ cells are more dependent on spindle assembly checkpoint signaling, DNA replication factors, and proteasome function than WGD^−^ cells. We also identify *KIF18A*, which encodes for a mitotic kinesin, as being specifically required for the viability of WGD^+^ cells. While loss of KIF18A is largely dispensable for accurate chromosome segregation during mitosis in WGD^−^ cells, its loss induces dramatic mitotic errors in WGD^+^ cells, ultimately impairing cell viability. Collectively, our results reveal new strategies to specifically target WGD^+^ cancer cells while sparing the normal, non-transformed WGD^−^ cells that comprise human tissue.

---

The vast majority of human cells are diploid and numerous cell cycle controls exist to help ensure that this state is maintained across successive cell divisions^1^. Despite these controls, errors can occur that result in a whole genome doubling (WGD), in which a natively diploid cell transitions to a tetraploid state^1-3^. It has been demonstrated that cells that have experienced a WGD event (hereafter WGD^+^) are oncogenic and can facilitate tumorigenesis^4,5^. WGD promotes tumorigenesis in at least two ways: first, proliferating WGD^+^ cells are genomically unstable and rapidly accumulate both numerical and structural chromosomal abnormalities^5^, and second, WGD^+^ cells are better able to buffer against the negative effects of deleterious mutations and ongoing chromosome instability^6-10^. Such traits enable nascent WGD^+^ tumor cells to proliferate in the presence of otherwise lethal genomic alterations while simultaneously sampling increased genetic permutations, ultimately enabling phenotypic leaps that give rise to tumors^8,11^. WGD also carries important clinical implications, with recent reports showing its correlation with advanced metastatic disease and a worse overall prognosis^12,13^.

Given the oncogenic potential associated with WGD, tumor suppression mechanisms exist to limit the proliferation of these unstable cells. WGD^+^ cells activate both the p53 and Hippo tumor suppressor pathways and are prone to apoptosis, senescence, and immune clearance^14-16^. WGD also gives rise to numerous abnormalities in cellular physiology that impair fitness^6,14,17^. Therefore, in order to promote tumorigenesis, WGD^+^ cells must adapt to overcome these barriers^5,14,18,19^. Thus, while WGD confers traits that favor tumorigenesis, it also imposes adaptive requirements upon cells that could give rise to unique vulnerabilities^20,21^. Identifying and exploiting these vulnerabilities represents an exciting therapeutic avenue, particularly because WGD is broadly shared across multiple tumor types and is a distinguishing characteristic of many tumors^12,22^.
