## Supplementary material for "Whole genome doubling confers unique genetic vulnerabilities on tumor cells": Supp Table 2

### Sheet: CCLE_combined.table
Cell Line	Lineage	Purity	Ploidy	Genome Doublings
SKNSH_AUTONOMIC_GANGLIA	AUTONOMIC	0.99	2.08	0
KPNRTBM1_AUTONOMIC_GANGLIA	AUTONOMIC	1	1.99	0
MHHNB11_AUTONOMIC_GANGLIA	AUTONOMIC	1	2.16	0
NH6_AUTONOMIC_GANGLIA	AUTONOMIC	1	2.02	0
IMR32_AUTONOMIC_GANGLIA	AUTONOMIC	0.99	2.21	0
KPNYN_AUTONOMIC_GANGLIA	AUTONOMIC	1	1.97	0
SHSY5Y_AUTONOMIC_GANGLIA	AUTONOMIC	0.99	2.12	0
SKNAS_AUTONOMIC_GANGLIA	AUTONOMIC	0.99	2.03	0
KELLY_AUTONOMIC_GANGLIA	AUTONOMIC	0.99	2.08	0
CHP212_AUTONOMIC_GANGLIA	AUTONOMIC	1	2.04	0
KPNSI9S_AUTONOMIC_GANGLIA	AUTONOMIC	1	2.31	1
SIMA_AUTONOMIC_GANGLIA	AUTONOMIC	1	1.99	0
SKNFI_AUTONOMIC_GANGLIA	AUTONOMIC	0.99	2.09	0
SKNDZ_AUTONOMIC_GANGLIA	AUTONOMIC	0.98	2.04	0
NB1_AUTONOMIC_GANGLIA	AUTONOMIC	1	1.97	0
CHP126_AUTONOMIC_GANGLIA	AUTONOMIC	0.99	2.12	0
SKNBE2_AUTONOMIC_GANGLIA	AUTONOMIC	1	1.96	0
SNU478_BILIARY_TRACT	BILIARY	0.99	2.89	1
SNU308_BILIARY_TRACT	BILIARY	0.99	3.12	1
HUCCT1_BILIARY_TRACT	BILIARY	0.98	3.28	1
SNU1196_BILIARY_TRACT	BILIARY	1	2.54	1
SNU245_BILIARY_TRACT	BILIARY	1	3.24	1
HUH28_BILIARY_TRACT	BILIARY	0.99	2.42	1
SNU1079_BILIARY_TRACT	BILIARY	0.99	2.8	1
T173_BONE	BONE	0.95	2	0
MHHES1_BONE	BONE	0.99	2.24	0
SKNMC_BONE	BONE	1	2.01	0
SKES1_BONE	BONE	1	2.27	0
HOS_BONE	BONE	0.99	2.26	1
CADOES1_BONE	BONE	1	2.1	0
OUMS27_BONE	BONE	1	7.37	2
A673_BONE	BONE	1	2.01	0
MG63_BONE	BONE	1	3.22	1
SJSA1_BONE	BONE	1	2.05	0
CAL78_BONE	BONE	0.96	7.72	2
TC71_BONE	BONE	1	2.05	0
HS737T_BONE	BONE	1	2	0
HS863T_BONE	BONE	1	2	0
SW1353_BONE	BONE	0.99	2.06	0
HS819T_BONE	BONE	0.99	2	0
HS821T_BONE	BONE	0.96	1.99	0
HS822T_BONE	BONE	0.9	2	0
HS870T_BONE	BONE	1	2	0
TC32_BONE	BONE	0.91	2.12	0
RDES_BONE	BONE	1	3.03	1
EWS502_BONE	BONE	0.96	3.3	1
U2OS_BONE	BONE	0.98	3.09	1
EW8_BONE	BONE	0.97	3.06	1
HS888T_BONE	BONE	0.99	2	0
HS706T_BONE	BONE	0.97	2	0
143B_BONE	BONE	0.98	3.61	2
G292CLONEA141B1_BONE	BONE	1	2.38	1
CAL148_BREAST	BREAST	1	2.09	0
CAL51_BREAST	BREAST	1	2	0
CAMA1_BREAST	BREAST	1	1.96	0
DU4475_BREAST	BREAST	1	2.02	0
BT549_BREAST	BREAST	1	1.34	0
BT20_BREAST	BREAST	1	2.62	1
MDAMB134VI_BREAST	BREAST	1	1.99	0
HCC1395_BREAST	BREAST	1	1.48	0
BT474_BREAST	BREAST	1	2.68	1
ZR751_BREAST	BREAST	1	3.3	1
CAL851_BREAST	BREAST	1	2.65	1
EFM192A_BREAST	BREAST	1	1.8	0
MDAMB453_BREAST	BREAST	1	2.19	0
HCC2157_BREAST	BREAST	0.99	2.76	1
T47D_BREAST	BREAST	1	2.89	1
MDAMB231_BREAST	BREAST	1	2.8	1
HCC1428_BREAST	BREAST	1	1.92	0
HCC1806_BREAST	BREAST	1	2.38	1
UACC893_BREAST	BREAST	0.99	3.21	1
BT483_BREAST	BREAST	1	1.91	0
HCC1500_BREAST	BREAST	1	1.75	0
EVSAT_BREAST	BREAST	0.99	3	1
MDAMB436_BREAST	BREAST	0.99	1.67	0
HCC2218_BREAST	BREAST	0.99	2.12	0
MDAMB468_BREAST	BREAST	0.99	1.58	0
HCC70_BREAST	BREAST	1	4.65	2
UACC812_BREAST	BREAST	0.99	2.78	1
HCC202_BREAST	BREAST	1	2.94	1
ZR7530_BREAST	BREAST	1	1.98	0
HCC38_BREAST	BREAST	1	1.61	0
JIMT1_BREAST	BREAST	1	2.62	1
HCC1143_BREAST	BREAST	0.98	3.69	2
MDAMB415_BREAST	BREAST	1	1.63	0
EFM19_BREAST	BREAST	1	2.93	1
KPL1_BREAST	BREAST	0.98	3.68	1
HCC1569_BREAST	BREAST	0.98	3.31	1
HCC1187_BREAST	BREAST	1	1.4	0
AU565_BREAST	BREAST	1	3.75	1
CAL120_BREAST	BREAST	1	6.94	2
SKBR3_BREAST	BREAST	1	4.04	2
MDAMB361_BREAST	BREAST	0.88	2.75	1
HMC18_BREAST	BREAST	1	3.62	2
HCC1599_BREAST	BREAST	0.99	2.46	1
MCF7_BREAST	BREAST	1	2.02	0
HCC1419_BREAST	BREAST	1	2.07	0
HS739T_BREAST	BREAST	0.96	2	0
HS274T_BREAST	BREAST	1	2	0
HS343T_BREAST	BREAST	1	2	0
HS281T_BREAST	BREAST	0.91	2	0
HS606T_BREAST	BREAST	0.99	2	0
HS742T_BREAST	BREAST	0.95	2	0
HS578T_BREAST	BREAST	1	2.65	1
MDAMB157_BREAST	BREAST	1	2.44	1
HCC1937_BREAST	BREAST	0.98	4.06	2
YMB1_BREAST	BREAST	1	3.42	1
HDQP1_BREAST	BREAST	1	4.85	2
MDAMB175VII_BREAST	BREAST	1	2.04	0
HCC1954_BREAST	BREAST	0.98	4.53	2
AM38_CENTRAL_NERVOUS_SYSTEM	CENTRAL	1	1.9	0
SNU1105_CENTRAL_NERVOUS_SYSTEM	CENTRAL	1	2	0
A172_CENTRAL_NERVOUS_SYSTEM	CENTRAL	1	1.97	0
SNU626_CENTRAL_NERVOUS_SYSTEM	CENTRAL	0.98	3.35	1
SNU466_CENTRAL_NERVOUS_SYSTEM	CENTRAL	1	2.1	0
NMCG1_CENTRAL_NERVOUS_SYSTEM	CENTRAL	1	2.23	1
H4_CENTRAL_NERVOUS_SYSTEM	CENTRAL	1	3.18	1
KALS1_CENTRAL_NERVOUS_SYSTEM	CENTRAL	0.98	3.08	1
KNS60_CENTRAL_NERVOUS_SYSTEM	CENTRAL	1	1.2	0
CAS1_CENTRAL_NERVOUS_SYSTEM	CENTRAL	1	1.87	0
M059K_CENTRAL_NERVOUS_SYSTEM	CENTRAL	1	4.06	2
CCFSTTG1_CENTRAL_NERVOUS_SYSTEM	CENTRAL	1	2.01	0
8MGBA_CENTRAL_NERVOUS_SYSTEM	CENTRAL	1	2.31	1
42MGBA_CENTRAL_NERVOUS_SYSTEM	CENTRAL	1	1.33	0
YH13_CENTRAL_NERVOUS_SYSTEM	CENTRAL	1	1.96	0
GI1_CENTRAL_NERVOUS_SYSTEM	CENTRAL	1	2.29	1
LN18_CENTRAL_NERVOUS_SYSTEM	CENTRAL	1	2.6	1
GOS3_CENTRAL_NERVOUS_SYSTEM	CENTRAL	1	1.86	0
GMS10_CENTRAL_NERVOUS_SYSTEM	CENTRAL	1	1.38	0
SF126_CENTRAL_NERVOUS_SYSTEM	CENTRAL	1	2	0
LN229_CENTRAL_NERVOUS_SYSTEM	CENTRAL	1	3.81	2
MOGGUVW_CENTRAL_NERVOUS_SYSTEM	CENTRAL	1	1.93	0
SNU738_CENTRAL_NERVOUS_SYSTEM	CENTRAL	0.98	4.42	2
GAMG_CENTRAL_NERVOUS_SYSTEM	CENTRAL	0.99	2.88	1
SF295_CENTRAL_NERVOUS_SYSTEM	CENTRAL	1	3.13	1
SNU489_CENTRAL_NERVOUS_SYSTEM	CENTRAL	1	1.83	0
MOGGCCM_CENTRAL_NERVOUS_SYSTEM	CENTRAL	1	1.62	0
TM31_CENTRAL_NERVOUS_SYSTEM	CENTRAL	1	2.93	1
KS1_CENTRAL_NERVOUS_SYSTEM	CENTRAL	0.99	1.9	0
T98G_CENTRAL_NERVOUS_SYSTEM	CENTRAL	1	2.84	1
DBTRG05MG_CENTRAL_NERVOUS_SYSTEM	CENTRAL	0.98	3.79	2
BECKER_CENTRAL_NERVOUS_SYSTEM	CENTRAL	0.99	2.8	1
KNS42_CENTRAL_NERVOUS_SYSTEM	CENTRAL	1	3.2	1
YKG1_CENTRAL_NERVOUS_SYSTEM	CENTRAL	0.98	3.19	1
DAOY_CENTRAL_NERVOUS_SYSTEM	CENTRAL	1	2.43	1
DKMG_CENTRAL_NERVOUS_SYSTEM	CENTRAL	1	1.91	0
ONS76_CENTRAL_NERVOUS_SYSTEM	CENTRAL	0.98	3.66	2
SNU201_CENTRAL_NERVOUS_SYSTEM	CENTRAL	1	3.32	1
KNS81_CENTRAL_NERVOUS_SYSTEM	CENTRAL	1	1.96	0
D341MED_CENTRAL_NERVOUS_SYSTEM	CENTRAL	0.89	2.19	0
D283MED_CENTRAL_NERVOUS_SYSTEM	CENTRAL	1	2.04	0
SW1088_CENTRAL_NERVOUS_SYSTEM	CENTRAL	1	3.78	2
LN235_CENTRAL_NERVOUS_SYSTEM	CENTRAL	0.96	4.03	2
U87MG_CENTRAL_NERVOUS_SYSTEM	CENTRAL	1	1.94	0
U118MG_CENTRAL_NERVOUS_SYSTEM	CENTRAL	0.98	5.2	2
KG1C_CENTRAL_NERVOUS_SYSTEM	CENTRAL	0.97	2.65	1
SW1783_CENTRAL_NERVOUS_SYSTEM	CENTRAL	1	1.89	0
LN382_CENTRAL_NERVOUS_SYSTEM	CENTRAL	0.98	3.5	1
U138MG_CENTRAL_NERVOUS_SYSTEM	CENTRAL	1	2.74	1
CH157MN_CENTRAL_NERVOUS_SYSTEM	CENTRAL	0.98	1.88	1
LNZ308_CENTRAL_NERVOUS_SYSTEM	CENTRAL	1	3.48	1
A1207_CENTRAL_NERVOUS_SYSTEM	CENTRAL	1	2.79	1
1321N1_CENTRAL_NERVOUS_SYSTEM	CENTRAL	0.98	3.45	2
U343_CENTRAL_NERVOUS_SYSTEM	CENTRAL	0.99	2.91	1
LN319_CENTRAL_NERVOUS_SYSTEM	CENTRAL	1	4.33	2
HS683_CENTRAL_NERVOUS_SYSTEM	CENTRAL	1	1.98	0
LN443_CENTRAL_NERVOUS_SYSTEM	CENTRAL	0.99	2.79	1
LN340_CENTRAL_NERVOUS_SYSTEM	CENTRAL	0.98	3.58	1
F5_CENTRAL_NERVOUS_SYSTEM	CENTRAL	0.98	2.03	0
GB1_CENTRAL_NERVOUS_SYSTEM	CENTRAL	0.99	3.02	1
U178_CENTRAL_NERVOUS_SYSTEM	CENTRAL	0.99	1.92	0
SNB19_CENTRAL_NERVOUS_SYSTEM	CENTRAL	1	2.84	1
U251MG_CENTRAL_NERVOUS_SYSTEM	CENTRAL	1	2.87	1
JHUEM7_ENDOMETRIUM	ENDOMETRIUM	0.99	2	0
EN_ENDOMETRIUM	ENDOMETRIUM	0.99	2.02	0
ESS1_ENDOMETRIUM	ENDOMETRIUM	0.9	2.03	0
MFE319_ENDOMETRIUM	ENDOMETRIUM	0.99	2	0
HEC108_ENDOMETRIUM	ENDOMETRIUM	0.99	1.67	0
JHUEM2_ENDOMETRIUM	ENDOMETRIUM	0.93	2.18	0
JHUEM1_ENDOMETRIUM	ENDOMETRIUM	0.99	2	0
RL952_ENDOMETRIUM	ENDOMETRIUM	1	2.05	0
HEC50B_ENDOMETRIUM	ENDOMETRIUM	1	2.32	1
MFE280_ENDOMETRIUM	ENDOMETRIUM	1	2.54	1
HEC251_ENDOMETRIUM	ENDOMETRIUM	1	2.06	0
HEC6_ENDOMETRIUM	ENDOMETRIUM	1	1.96	0
SNGM_ENDOMETRIUM	ENDOMETRIUM	0.96	2	0
HEC151_ENDOMETRIUM	ENDOMETRIUM	1	2	0
EFE184_ENDOMETRIUM	ENDOMETRIUM	1	1.9	0
TEN_ENDOMETRIUM	ENDOMETRIUM	0.98	3.4	1
KLE_ENDOMETRIUM	ENDOMETRIUM	1	2.7	1
HEC1B_ENDOMETRIUM	ENDOMETRIUM	1	1.95	0
MFE296_ENDOMETRIUM	ENDOMETRIUM	1	2	0
HEC265_ENDOMETRIUM	ENDOMETRIUM	1	2	0
HEC59_ENDOMETRIUM	ENDOMETRIUM	1	2.02	0
SNU685_ENDOMETRIUM	ENDOMETRIUM	1	5.09	2
HEC1A_ENDOMETRIUM	ENDOMETRIUM	1	2.14	0
SNU1077_ENDOMETRIUM	ENDOMETRIUM	1	3.9	2
COLO684_ENDOMETRIUM	ENDOMETRIUM	0.99	2.31	0
AN3CA_ENDOMETRIUM	ENDOMETRIUM	0.96	2.21	0
ISHIKAWAHERAKLIO02ER_ENDOMETRIUM	ENDOMETRIUM	0.92	2.06	0
JHUEM3_ENDOMETRIUM	ENDOMETRIUM	1	2	0
JVM2_HAEMATOPOIETIC_AND_LYMPHOID_TISSUE	HAEMATOPOIETIC	0.98	2.03	0
KO52_HAEMATOPOIETIC_AND_LYMPHOID_TISSUE	HAEMATOPOIETIC	0.99	2.12	0
M07E_HAEMATOPOIETIC_AND_LYMPHOID_TISSUE	HAEMATOPOIETIC	0.99	2.02	0
EOL1_HAEMATOPOIETIC_AND_LYMPHOID_TISSUE	HAEMATOPOIETIC	0.99	2.19	0
JK1_HAEMATOPOIETIC_AND_LYMPHOID_TISSUE	HAEMATOPOIETIC	0.99	2.07	0
MOLT13_HAEMATOPOIETIC_AND_LYMPHOID_TISSUE	HAEMATOPOIETIC	1	2.01	0
EHEB_HAEMATOPOIETIC_AND_LYMPHOID_TISSUE	HAEMATOPOIETIC	1	2	0
MUTZ5_HAEMATOPOIETIC_AND_LYMPHOID_TISSUE	HAEMATOPOIETIC	1	1.99	0
BDCM_HAEMATOPOIETIC_AND_LYMPHOID_TISSUE	HAEMATOPOIETIC	1	2	0
PCM6_HAEMATOPOIETIC_AND_LYMPHOID_TISSUE	HAEMATOPOIETIC	1	2.01	0
OPM2_HAEMATOPOIETIC_AND_LYMPHOID_TISSUE	HAEMATOPOIETIC	1	3.35	1
MOLP8_HAEMATOPOIETIC_AND_LYMPHOID_TISSUE	HAEMATOPOIETIC	1	2.03	0
RCHACV_HAEMATOPOIETIC_AND_LYMPHOID_TISSUE	HAEMATOPOIETIC	0.99	2.09	0
SEM_HAEMATOPOIETIC_AND_LYMPHOID_TISSUE	HAEMATOPOIETIC	1	1.95	0
MHHCALL3_HAEMATOPOIETIC_AND_LYMPHOID_TISSUE	HAEMATOPOIETIC	1	2.03	0
HUNS1_HAEMATOPOIETIC_AND_LYMPHOID_TISSUE	HAEMATOPOIETIC	1	1.99	0
MHHCALL4_HAEMATOPOIETIC_AND_LYMPHOID_TISSUE	HAEMATOPOIETIC	1	1.99	0
EM2_HAEMATOPOIETIC_AND_LYMPHOID_TISSUE	HAEMATOPOIETIC	1	1.93	0
KMS27_HAEMATOPOIETIC_AND_LYMPHOID_TISSUE	HAEMATOPOIETIC	1	2.06	0
GDM1_HAEMATOPOIETIC_AND_LYMPHOID_TISSUE	HAEMATOPOIETIC	1	2.07	0
KCL22_HAEMATOPOIETIC_AND_LYMPHOID_TISSUE	HAEMATOPOIETIC	1	2.24	0
THP1_HAEMATOPOIETIC_AND_LYMPHOID_TISSUE	HAEMATOPOIETIC	1	2.13	0
ME1_HAEMATOPOIETIC_AND_LYMPHOID_TISSUE	HAEMATOPOIETIC	1	2.08	0
NALM1_HAEMATOPOIETIC_AND_LYMPHOID_TISSUE	HAEMATOPOIETIC	1	1.97	0
NALM19_HAEMATOPOIETIC_AND_LYMPHOID_TISSUE	HAEMATOPOIETIC	0.98	2.05	0
MJ_HAEMATOPOIETIC_AND_LYMPHOID_TISSUE	HAEMATOPOIETIC	0.98	2.03	0
SUPB15_HAEMATOPOIETIC_AND_LYMPHOID_TISSUE	HAEMATOPOIETIC	1	2.02	0
U266B1_HAEMATOPOIETIC_AND_LYMPHOID_TISSUE	HAEMATOPOIETIC	1	2.04	0
SUDHL4_HAEMATOPOIETIC_AND_LYMPHOID_TISSUE	HAEMATOPOIETIC	1	2.19	0
KMS28BM_HAEMATOPOIETIC_AND_LYMPHOID_TISSUE	HAEMATOPOIETIC	1	1.88	0
BL70_HAEMATOPOIETIC_AND_LYMPHOID_TISSUE	HAEMATOPOIETIC	0.93	2.05	0
OCILY10_HAEMATOPOIETIC_AND_LYMPHOID_TISSUE	HAEMATOPOIETIC	1	2.07	0
RAJI_HAEMATOPOIETIC_AND_LYMPHOID_TISSUE	HAEMATOPOIETIC	0.99	2.02	0
A3KAW_HAEMATOPOIETIC_AND_LYMPHOID_TISSUE	HAEMATOPOIETIC	1	2.1	0
P3HR1_HAEMATOPOIETIC_AND_LYMPHOID_TISSUE	HAEMATOPOIETIC	1	2.05	0
KASUMI1_HAEMATOPOIETIC_AND_LYMPHOID_TISSUE	HAEMATOPOIETIC	1	1.97	0
JVM3_HAEMATOPOIETIC_AND_LYMPHOID_TISSUE	HAEMATOPOIETIC	1	2.07	0
OCILY19_HAEMATOPOIETIC_AND_LYMPHOID_TISSUE	HAEMATOPOIETIC	1	2.04	0
DAUDI_HAEMATOPOIETIC_AND_LYMPHOID_TISSUE	HAEMATOPOIETIC	1	2	0
MOTN1_HAEMATOPOIETIC_AND_LYMPHOID_TISSUE	HAEMATOPOIETIC	0.99	2	0
KASUMI2_HAEMATOPOIETIC_AND_LYMPHOID_TISSUE	HAEMATOPOIETIC	1	2.01	0
MM1S_HAEMATOPOIETIC_AND_LYMPHOID_TISSUE	HAEMATOPOIETIC	1	1.97	0
KG1_HAEMATOPOIETIC_AND_LYMPHOID_TISSUE	HAEMATOPOIETIC	1	2.02	0
L540_HAEMATOPOIETIC_AND_LYMPHOID_TISSUE	HAEMATOPOIETIC	1	2.95	1
KE97_HAEMATOPOIETIC_AND_LYMPHOID_TISSUE	HAEMATOPOIETIC	1	2.1	0
MOLT16_HAEMATOPOIETIC_AND_LYMPHOID_TISSUE	HAEMATOPOIETIC	0.98	2.02	0
CMLT1_HAEMATOPOIETIC_AND_LYMPHOID_TISSUE	HAEMATOPOIETIC	0.98	1.99	0
RI1_HAEMATOPOIETIC_AND_LYMPHOID_TISSUE	HAEMATOPOIETIC	1	2.16	0
KARPAS299_HAEMATOPOIETIC_AND_LYMPHOID_TISSUE	HAEMATOPOIETIC	1	1.96	0
HH_HAEMATOPOIETIC_AND_LYMPHOID_TISSUE	HAEMATOPOIETIC	1	2.04	0
MONOMAC1_HAEMATOPOIETIC_AND_LYMPHOID_TISSUE	HAEMATOPOIETIC	1	2.09	0
HPBALL_HAEMATOPOIETIC_AND_LYMPHOID_TISSUE	HAEMATOPOIETIC	1	1.94	0
PFEIFFER_HAEMATOPOIETIC_AND_LYMPHOID_TISSUE	HAEMATOPOIETIC	1	2.13	0
CMK115_HAEMATOPOIETIC_AND_LYMPHOID_TISSUE	HAEMATOPOIETIC	1	1.81	0
MHHCALL2_HAEMATOPOIETIC_AND_LYMPHOID_TISSUE	HAEMATOPOIETIC	0.99	1.04	0
SUPM2_HAEMATOPOIETIC_AND_LYMPHOID_TISSUE	HAEMATOPOIETIC	0.89	2.2	0
GRANTA519_HAEMATOPOIETIC_AND_LYMPHOID_TISSUE	HAEMATOPOIETIC	0.99	1.92	0
PEER_HAEMATOPOIETIC_AND_LYMPHOID_TISSUE	HAEMATOPOIETIC	1	1.99	0
NCO2_HAEMATOPOIETIC_AND_LYMPHOID_TISSUE	HAEMATOPOIETIC	1	1.18	0
KMS34_HAEMATOPOIETIC_AND_LYMPHOID_TISSUE	HAEMATOPOIETIC	0.99	1.9	0
HDLM2_HAEMATOPOIETIC_AND_LYMPHOID_TISSUE	HAEMATOPOIETIC	1	1.99	0
KMS20_HAEMATOPOIETIC_AND_LYMPHOID_TISSUE	HAEMATOPOIETIC	1	1.86	0
TOLEDO_HAEMATOPOIETIC_AND_LYMPHOID_TISSUE	HAEMATOPOIETIC	0.99	2.33	0
CMK_HAEMATOPOIETIC_AND_LYMPHOID_TISSUE	HAEMATOPOIETIC	1	1.94	0
HEL_HAEMATOPOIETIC_AND_LYMPHOID_TISSUE	HAEMATOPOIETIC	1	2.84	1
OCIAML5_HAEMATOPOIETIC_AND_LYMPHOID_TISSUE	HAEMATOPOIETIC	0.99	2.1	0
NCIH929_HAEMATOPOIETIC_AND_LYMPHOID_TISSUE	HAEMATOPOIETIC	1	2.06	0
LOUCY_HAEMATOPOIETIC_AND_LYMPHOID_TISSUE	HAEMATOPOIETIC	1	1.96	0
SKM1_HAEMATOPOIETIC_AND_LYMPHOID_TISSUE	HAEMATOPOIETIC	1	1.97	0
MC116_HAEMATOPOIETIC_AND_LYMPHOID_TISSUE	HAEMATOPOIETIC	0.99	2.08	0
SUDHL6_HAEMATOPOIETIC_AND_LYMPHOID_TISSUE	HAEMATOPOIETIC	1	2.11	0
OCIAML3_HAEMATOPOIETIC_AND_LYMPHOID_TISSUE	HAEMATOPOIETIC	1	2.15	0
BCP1_HAEMATOPOIETIC_AND_LYMPHOID_TISSUE	HAEMATOPOIETIC	1	2.08	0
KMS12BM_HAEMATOPOIETIC_AND_LYMPHOID_TISSUE	HAEMATOPOIETIC	1	1.87	0
MEG01_HAEMATOPOIETIC_AND_LYMPHOID_TISSUE	HAEMATOPOIETIC	1	2.28	1
SUPT11_HAEMATOPOIETIC_AND_LYMPHOID_TISSUE	HAEMATOPOIETIC	1	1.85	0
P31FUJ_HAEMATOPOIETIC_AND_LYMPHOID_TISSUE	HAEMATOPOIETIC	1	2.1	0
KHM1B_HAEMATOPOIETIC_AND_LYMPHOID_TISSUE	HAEMATOPOIETIC	1	2.46	1
KASUMI6_HAEMATOPOIETIC_AND_LYMPHOID_TISSUE	HAEMATOPOIETIC	0.99	2.13	0
NAMALWA_HAEMATOPOIETIC_AND_LYMPHOID_TISSUE	HAEMATOPOIETIC	1	2.05	0
L428_HAEMATOPOIETIC_AND_LYMPHOID_TISSUE	HAEMATOPOIETIC	1	2.2	0
KU812_HAEMATOPOIETIC_AND_LYMPHOID_TISSUE	HAEMATOPOIETIC	1	1.36	0
PL21_HAEMATOPOIETIC_AND_LYMPHOID_TISSUE	HAEMATOPOIETIC	0.98	4.03	1
DOHH2_HAEMATOPOIETIC_AND_LYMPHOID_TISSUE	HAEMATOPOIETIC	0.98	2.06	0
MOLM16_HAEMATOPOIETIC_AND_LYMPHOID_TISSUE	HAEMATOPOIETIC	1	1.83	0
DEL_HAEMATOPOIETIC_AND_LYMPHOID_TISSUE	HAEMATOPOIETIC	1	1.79	0
KOPN8_HAEMATOPOIETIC_AND_LYMPHOID_TISSUE	HAEMATOPOIETIC	0.98	2	0
SUDHL10_HAEMATOPOIETIC_AND_LYMPHOID_TISSUE	HAEMATOPOIETIC	1	2.04	0
HT_HAEMATOPOIETIC_AND_LYMPHOID_TISSUE	HAEMATOPOIETIC	1	1.97	0
LP1_HAEMATOPOIETIC_AND_LYMPHOID_TISSUE	HAEMATOPOIETIC	1	1.92	0
BL41_HAEMATOPOIETIC_AND_LYMPHOID_TISSUE	HAEMATOPOIETIC	0.99	2.14	0
A4FUK_HAEMATOPOIETIC_AND_LYMPHOID_TISSUE	HAEMATOPOIETIC	1	2.05	0
MV411_HAEMATOPOIETIC_AND_LYMPHOID_TISSUE	HAEMATOPOIETIC	1	2.07	0
KARPAS620_HAEMATOPOIETIC_AND_LYMPHOID_TISSUE	HAEMATOPOIETIC	0.99	2.99	1
WSUDLCL2_HAEMATOPOIETIC_AND_LYMPHOID_TISSUE	HAEMATOPOIETIC	0.99	2.07	0
L1236_HAEMATOPOIETIC_AND_LYMPHOID_TISSUE	HAEMATOPOIETIC	0.99	2.89	1
SR786_HAEMATOPOIETIC_AND_LYMPHOID_TISSUE	HAEMATOPOIETIC	1	3.44	1
CA46_HAEMATOPOIETIC_AND_LYMPHOID_TISSUE	HAEMATOPOIETIC	1	2.07	0
KIJK_HAEMATOPOIETIC_AND_LYMPHOID_TISSUE	HAEMATOPOIETIC	1	1.9	0
U937_HAEMATOPOIETIC_AND_LYMPHOID_TISSUE	HAEMATOPOIETIC	0.99	2.6	1
REC1_HAEMATOPOIETIC_AND_LYMPHOID_TISSUE	HAEMATOPOIETIC	1	1.84	0
REH_HAEMATOPOIETIC_AND_LYMPHOID_TISSUE	HAEMATOPOIETIC	1	1.99	0
SUDHL5_HAEMATOPOIETIC_AND_LYMPHOID_TISSUE	HAEMATOPOIETIC	1	1.97	0
OCIAML2_HAEMATOPOIETIC_AND_LYMPHOID_TISSUE	HAEMATOPOIETIC	0.99	2.15	0
RL_HAEMATOPOIETIC_AND_LYMPHOID_TISSUE	HAEMATOPOIETIC	1	2.11	0
ST486_HAEMATOPOIETIC_AND_LYMPHOID_TISSUE	HAEMATOPOIETIC	1	2.11	0
MOLP2_HAEMATOPOIETIC_AND_LYMPHOID_TISSUE	HAEMATOPOIETIC	1	1.91	0
CI1_HAEMATOPOIETIC_AND_LYMPHOID_TISSUE	HAEMATOPOIETIC	1	2	0
OCIM1_HAEMATOPOIETIC_AND_LYMPHOID_TISSUE	HAEMATOPOIETIC	0.98	3.32	1
MOLM13_HAEMATOPOIETIC_AND_LYMPHOID_TISSUE	HAEMATOPOIETIC	0.99	2.27	0
UT7_HAEMATOPOIETIC_AND_LYMPHOID_TISSUE	HAEMATOPOIETIC	1	2.13	0
KMS11_HAEMATOPOIETIC_AND_LYMPHOID_TISSUE	HAEMATOPOIETIC	1	3.29	1
ALLSIL_HAEMATOPOIETIC_AND_LYMPHOID_TISSUE	HAEMATOPOIETIC	1	2.11	0
MINO_HAEMATOPOIETIC_AND_LYMPHOID_TISSUE	HAEMATOPOIETIC	0.99	3.15	1
HTK_HAEMATOPOIETIC_AND_LYMPHOID_TISSUE	HAEMATOPOIETIC	0.99	2.22	1
MONOMAC6_HAEMATOPOIETIC_AND_LYMPHOID_TISSUE	HAEMATOPOIETIC	1	1.98	0
MEC1_HAEMATOPOIETIC_AND_LYMPHOID_TISSUE	HAEMATOPOIETIC	0.99	2	0
TF1_HAEMATOPOIETIC_AND_LYMPHOID_TISSUE	HAEMATOPOIETIC	0.99	2.45	0
RS411_HAEMATOPOIETIC_AND_LYMPHOID_TISSUE	HAEMATOPOIETIC	0.99	2.03	0
F36P_HAEMATOPOIETIC_AND_LYMPHOID_TISSUE	HAEMATOPOIETIC	1	1.92	0
KMS26_HAEMATOPOIETIC_AND_LYMPHOID_TISSUE	HAEMATOPOIETIC	1	3.51	1
NUDHL1_HAEMATOPOIETIC_AND_LYMPHOID_TISSUE	HAEMATOPOIETIC	0.99	2.18	0
NB4_HAEMATOPOIETIC_AND_LYMPHOID_TISSUE	HAEMATOPOIETIC	1	1.62	0
SUPHD1_HAEMATOPOIETIC_AND_LYMPHOID_TISSUE	HAEMATOPOIETIC	1	2.1	0
DND41_HAEMATOPOIETIC_AND_LYMPHOID_TISSUE	HAEMATOPOIETIC	1	1.99	0
MOLM6_HAEMATOPOIETIC_AND_LYMPHOID_TISSUE	HAEMATOPOIETIC	0.99	2.28	0
AMO1_HAEMATOPOIETIC_AND_LYMPHOID_TISSUE	HAEMATOPOIETIC	1	1.91	0
SET2_HAEMATOPOIETIC_AND_LYMPHOID_TISSUE	HAEMATOPOIETIC	0.99	1.97	0
K562_HAEMATOPOIETIC_AND_LYMPHOID_TISSUE	HAEMATOPOIETIC	1	3.05	1
NUDUL1_HAEMATOPOIETIC_AND_LYMPHOID_TISSUE	HAEMATOPOIETIC	1	1.98	0
DB_HAEMATOPOIETIC_AND_LYMPHOID_TISSUE	HAEMATOPOIETIC	1	3.13	1
OCILY3_HAEMATOPOIETIC_AND_LYMPHOID_TISSUE	HAEMATOPOIETIC	1	3.04	1
KMS21BM_HAEMATOPOIETIC_AND_LYMPHOID_TISSUE	HAEMATOPOIETIC	1	1.93	0
NALM6_HAEMATOPOIETIC_AND_LYMPHOID_TISSUE	HAEMATOPOIETIC	0.99	2	0
PF382_HAEMATOPOIETIC_AND_LYMPHOID_TISSUE	HAEMATOPOIETIC	1	2.01	0
HDMYZ_HAEMATOPOIETIC_AND_LYMPHOID_TISSUE	HAEMATOPOIETIC	1	2.49	1
SUDHL1_HAEMATOPOIETIC_AND_LYMPHOID_TISSUE	HAEMATOPOIETIC	1	3.44	1
EJM_HAEMATOPOIETIC_AND_LYMPHOID_TISSUE	HAEMATOPOIETIC	1	3.09	1
KMH2_HAEMATOPOIETIC_AND_LYMPHOID_TISSUE	HAEMATOPOIETIC	0.99	2.96	1
KYO1_HAEMATOPOIETIC_AND_LYMPHOID_TISSUE	HAEMATOPOIETIC	1	1.99	0
SUDHL8_HAEMATOPOIETIC_AND_LYMPHOID_TISSUE	HAEMATOPOIETIC	1	2.26	0
RPMI8402_HAEMATOPOIETIC_AND_LYMPHOID_TISSUE	HAEMATOPOIETIC	0.99	1.95	0
EB2_HAEMATOPOIETIC_AND_LYMPHOID_TISSUE	HAEMATOPOIETIC	1	1.72	0
P12ICHIKAWA_HAEMATOPOIETIC_AND_LYMPHOID_TISSUE	HAEMATOPOIETIC	1	1.97	0
JM1_HAEMATOPOIETIC_AND_LYMPHOID_TISSUE	HAEMATOPOIETIC	1	2.33	0
JEKO1_HAEMATOPOIETIC_AND_LYMPHOID_TISSUE	HAEMATOPOIETIC	1	1.86	0
KE37_HAEMATOPOIETIC_AND_LYMPHOID_TISSUE	HAEMATOPOIETIC	0.99	2.04	0
697_HAEMATOPOIETIC_AND_LYMPHOID_TISSUE	HAEMATOPOIETIC	0.99	2.03	0
SIGM5_HAEMATOPOIETIC_AND_LYMPHOID_TISSUE	HAEMATOPOIETIC	1	3.55	1
BV173_HAEMATOPOIETIC_AND_LYMPHOID_TISSUE	HAEMATOPOIETIC	1	2.14	0
KMM1_HAEMATOPOIETIC_AND_LYMPHOID_TISSUE	HAEMATOPOIETIC	1	3.08	1
AML193_HAEMATOPOIETIC_AND_LYMPHOID_TISSUE	HAEMATOPOIETIC	0.97	2.23	0
L363_HAEMATOPOIETIC_AND_LYMPHOID_TISSUE	HAEMATOPOIETIC	1	2.16	0
HS616T_HAEMATOPOIETIC_AND_LYMPHOID_TISSUE	HAEMATOPOIETIC	0.94	2	0
HS604T_HAEMATOPOIETIC_AND_LYMPHOID_TISSUE	HAEMATOPOIETIC	1	2	0
TO175T_HAEMATOPOIETIC_AND_LYMPHOID_TISSUE	HAEMATOPOIETIC	1	2	0
HUT102_HAEMATOPOIETIC_AND_LYMPHOID_TISSUE	HAEMATOPOIETIC	1	2	0
NOMO1_HAEMATOPOIETIC_AND_LYMPHOID_TISSUE	HAEMATOPOIETIC	1	2.09	0
EB1_HAEMATOPOIETIC_AND_LYMPHOID_TISSUE	HAEMATOPOIETIC	0.97	2.01	0
MEC2_HAEMATOPOIETIC_AND_LYMPHOID_TISSUE	HAEMATOPOIETIC	1	3.19	1
CMK86_HAEMATOPOIETIC_AND_LYMPHOID_TISSUE	HAEMATOPOIETIC	1	2.08	0
KARPAS422_HAEMATOPOIETIC_AND_LYMPHOID_TISSUE	HAEMATOPOIETIC	1	2.07	0
HL60_HAEMATOPOIETIC_AND_LYMPHOID_TISSUE	HAEMATOPOIETIC	1	1.97	0
JURLMK1_HAEMATOPOIETIC_AND_LYMPHOID_TISSUE	HAEMATOPOIETIC	1	1.95	0
HS751T_HAEMATOPOIETIC_AND_LYMPHOID_TISSUE	HAEMATOPOIETIC	0.99	2	0
LAMA84_HAEMATOPOIETIC_AND_LYMPHOID_TISSUE	HAEMATOPOIETIC	0.99	3.11	1
GA10_HAEMATOPOIETIC_AND_LYMPHOID_TISSUE	HAEMATOPOIETIC	1	2.04	0
RPMI8226_HAEMATOPOIETIC_AND_LYMPHOID_TISSUE	HAEMATOPOIETIC	0.99	2.98	1
MOLT4_HAEMATOPOIETIC_AND_LYMPHOID_TISSUE	HAEMATOPOIETIC	0.98	4.2	1
COLO775_HAEMATOPOIETIC_AND_LYMPHOID_TISSUE	HAEMATOPOIETIC	0.97	2.91	1
JJN3_HAEMATOPOIETIC_AND_LYMPHOID_TISSUE	HAEMATOPOIETIC	1	2.85	1
HUT78_HAEMATOPOIETIC_AND_LYMPHOID_TISSUE	HAEMATOPOIETIC	1	1.88	0
HEL9217_HAEMATOPOIETIC_AND_LYMPHOID_TISSUE	HAEMATOPOIETIC	1	2.8	1
SKMM2_HAEMATOPOIETIC_AND_LYMPHOID_TISSUE	HAEMATOPOIETIC	1	2	0
SUPT1_HAEMATOPOIETIC_AND_LYMPHOID_TISSUE	HAEMATOPOIETIC	1	1.98	0
KMRC3_KIDNEY	KIDNEY	1	1.99	0
769P_KIDNEY	KIDNEY	1	1.99	0
ACHN_KIDNEY	KIDNEY	1	1.22	0
VMRCRCW_KIDNEY	KIDNEY	1	2.19	0
KMRC2_KIDNEY	KIDNEY	1	1.89	0
BFTC909_KIDNEY	KIDNEY	1	2	0
CAKI1_KIDNEY	KIDNEY	0.98	3.28	1
SNU349_KIDNEY	KIDNEY	1	3.31	1
CAKI2_KIDNEY	KIDNEY	1	1.43	0
786O_KIDNEY	KIDNEY	1	3.71	1
TUHR10TKB_KIDNEY	KIDNEY	1	1.88	0
TUHR4TKB_KIDNEY	KIDNEY	1	2.44	1
OSRC2_KIDNEY	KIDNEY	0.99	1.64	0
SNU1272_KIDNEY	KIDNEY	0.99	1.94	0
KMRC1_KIDNEY	KIDNEY	1	1.94	0
CAL54_KIDNEY	KIDNEY	0.99	2.45	1
A498_KIDNEY	KIDNEY	1	3.28	1
KMRC20_KIDNEY	KIDNEY	1	1.91	0
RCC10RGB_KIDNEY	KIDNEY	0.98	3.42	1
TUHR14TKB_KIDNEY	KIDNEY	1	1.89	0
VMRCRCZ_KIDNEY	KIDNEY	1	1.91	0
A704_KIDNEY	KIDNEY	1	1.99	0
UMRC6_KIDNEY	KIDNEY	1	4.08	2
SLR21_KIDNEY	KIDNEY	0.98	2.19	0
UOK101_KIDNEY	KIDNEY	1	3.01	1
SLR24_KIDNEY	KIDNEY	1	1.88	0
SLR26_KIDNEY	KIDNEY	1	1.83	0
RCC4_KIDNEY	KIDNEY	1	1.83	0
SKRC31_KIDNEY	KIDNEY	0.99	2.04	0
SLR20_KIDNEY	KIDNEY	0.97	2.96	1
SLR25_KIDNEY	KIDNEY	1	2.46	1
UMRC2_KIDNEY	KIDNEY	0.96	2.56	1
HRT18_LARGE_INTESTINE	LARGE	0.98	2.03	0
SNU407_LARGE_INTESTINE	LARGE	0.99	2.08	0
KM12_LARGE_INTESTINE	LARGE	1	2	0
GP2D_LARGE_INTESTINE	LARGE	1	2	0
CW2_LARGE_INTESTINE	LARGE	0.99	2	0
SNUC2A_LARGE_INTESTINE	LARGE	1	1.98	0
CL40_LARGE_INTESTINE	LARGE	1	2.08	0
LS513_LARGE_INTESTINE	LARGE	1	2.28	0
CL11_LARGE_INTESTINE	LARGE	1	2.02	0
SNU81_LARGE_INTESTINE	LARGE	0.99	2	0
SNU1040_LARGE_INTESTINE	LARGE	1	2.02	0
SW48_LARGE_INTESTINE	LARGE	0.99	2.09	0
SNUC4_LARGE_INTESTINE	LARGE	1	1.99	0
SW837_LARGE_INTESTINE	LARGE	1	1.89	0
SW403_LARGE_INTESTINE	LARGE	1	3.04	1
C2BBE1_LARGE_INTESTINE	LARGE	1	1.38	0
HCT15_LARGE_INTESTINE	LARGE	0.99	2	0
SW1116_LARGE_INTESTINE	LARGE	0.97	2.76	1
NCIH508_LARGE_INTESTINE	LARGE	0.99	2.31	0
SNUC5_LARGE_INTESTINE	LARGE	1	2.05	0
HT55_LARGE_INTESTINE	LARGE	1	1.78	0
RKO_LARGE_INTESTINE	LARGE	1	2.15	0
HT115_LARGE_INTESTINE	LARGE	1	2.1	0
SNU1197_LARGE_INTESTINE	LARGE	0.99	2.09	0
SNU503_LARGE_INTESTINE	LARGE	0.99	2.72	1
OUMS23_LARGE_INTESTINE	LARGE	1	2.85	1
CL14_LARGE_INTESTINE	LARGE	1	1.92	0
LOVO_LARGE_INTESTINE	LARGE	1	2.2	0
SW620_LARGE_INTESTINE	LARGE	1	2.21	1
SW480_LARGE_INTESTINE	LARGE	0.99	2.56	1
SNU283_LARGE_INTESTINE	LARGE	1	1.85	0
HCC56_LARGE_INTESTINE	LARGE	0.98	2.94	1
CCK81_LARGE_INTESTINE	LARGE	1	1.98	0
LS1034_LARGE_INTESTINE	LARGE	1	3.11	1
HT29_LARGE_INTESTINE	LARGE	1	3.12	1
NCIH747_LARGE_INTESTINE	LARGE	1	3.1	1
NCIH716_LARGE_INTESTINE	LARGE	1	2.83	1
RCM1_LARGE_INTESTINE	LARGE	0.98	3.33	1
CL34_LARGE_INTESTINE	LARGE	1	1.98	0
MDST8_LARGE_INTESTINE	LARGE	1	2.12	0
LS123_LARGE_INTESTINE	LARGE	1	2.66	1
SW948_LARGE_INTESTINE	LARGE	1	2.95	1
SW1417_LARGE_INTESTINE	LARGE	1	3.12	1
COLO320_LARGE_INTESTINE	LARGE	1	2.42	1
SW1463_LARGE_INTESTINE	LARGE	1	3.45	1
T84_LARGE_INTESTINE	LARGE	1	2.85	1
LS411N_LARGE_INTESTINE	LARGE	0.98	3.41	1
SKCO1_LARGE_INTESTINE	LARGE	1	3.68	1
SNU175_LARGE_INTESTINE	LARGE	0.99	2.05	0
LS180_LARGE_INTESTINE	LARGE	1	2	0
DLD1_LARGE_INTESTINE	LARGE	0.99	2.02	0
HS675T_LARGE_INTESTINE	LARGE	0.98	2	0
SNUC1_LARGE_INTESTINE	LARGE	0.98	3.31	1
HCT116_LARGE_INTESTINE	LARGE	1	2.06	0
HS698T_LARGE_INTESTINE	LARGE	1	2	0
COLO205_LARGE_INTESTINE	LARGE	1	3.34	1
SNU61_LARGE_INTESTINE	LARGE	1	2.8	1
COLO678_LARGE_INTESTINE	LARGE	1	2.4	1
HLF_LIVER	LIVER	1	2.7	1
JHH6_LIVER	LIVER	1	1.72	0
SNU761_LIVER	LIVER	1	2.24	0
SNU886_LIVER	LIVER	1	1.93	0
C3A_LIVER	LIVER	1	2.29	0
SNU475_LIVER	LIVER	1	3.04	1
SNU449_LIVER	LIVER	1	2.49	1
SKHEP1_LIVER	LIVER	1	2.89	1
JHH7_LIVER	LIVER	1	3.1	1
JHH5_LIVER	LIVER	1	2.2	0
SNU398_LIVER	LIVER	0.99	2.69	1
HUH6_LIVER	LIVER	0.99	2.01	0
JHH1_LIVER	LIVER	1	4.15	2
SNU387_LIVER	LIVER	1	2.92	1
HUH7_LIVER	LIVER	1	2.54	1
SNU878_LIVER	LIVER	0.98	3.03	1
SNU423_LIVER	LIVER	1	7.64	2
JHH2_LIVER	LIVER	1	2.82	1
SNU182_LIVER	LIVER	0.98	3.32	1
LI7_LIVER	LIVER	1	2.8	1
JHH4_LIVER	LIVER	1	3.44	1
HEPG2_LIVER	LIVER	1	2.26	0
ALEXANDERCELLS_LIVER	LIVER	1	2.54	1
HLE_LIVER	LIVER	0.99	2.76	1
HUH1_LIVER	LIVER	0.99	2.94	1
PLCPRF5_LIVER	LIVER	1	2.58	1
HEP3B217_LIVER	LIVER	1	2.83	1
HLFA_LUNG	LUNG	0.98	2	0
CORL24_LUNG	LUNG	1	1.78	0
CORL47_LUNG	LUNG	0.99	1.95	0
NCIH1048_LUNG	LUNG	0.99	2.03	0
CALU1_LUNG	LUNG	1	2.84	1
SCLC21H_LUNG	LUNG	0.99	1.89	0
NCIH2286_LUNG	LUNG	0.99	1.86	0
NCIH1944_LUNG	LUNG	1	2.19	0
HCC1171_LUNG	LUNG	1	2.55	1
CORL88_LUNG	LUNG	1	1.92	0
KNS62_LUNG	LUNG	1	2.62	1
MORCPR_LUNG	LUNG	1	1.16	0
NCIH2228_LUNG	LUNG	1	3.92	1
VMRCLCP_LUNG	LUNG	1	1.8	0
CPCN_LUNG	LUNG	1	2.11	0
SKMES1_LUNG	LUNG	1	2.64	1
NCIH596_LUNG	LUNG	1	3.1	1
RERFLCMS_LUNG	LUNG	1	2.48	1
CORL23_LUNG	LUNG	1	2.27	1
NCIH358_LUNG	LUNG	0.98	3.46	1
NCIH1963_LUNG	LUNG	1	2.05	0
HCC15_LUNG	LUNG	0.99	1.73	0
NCIH211_LUNG	LUNG	1	1.92	0
NCIH2405_LUNG	LUNG	1	1.9	0
NCIH2444_LUNG	LUNG	1	1.53	0
NCIH1703_LUNG	LUNG	1	2.44	1
NCIH2073_LUNG	LUNG	0.99	2.57	1
LU99_LUNG	LUNG	0.99	2.71	1
CORL95_LUNG	LUNG	1	2.92	1
LU65_LUNG	LUNG	1	2.35	1
NCIH2029_LUNG	LUNG	1	1.9	0
NCIH1341_LUNG	LUNG	1	2.04	0
NCIH2172_LUNG	LUNG	1	4.64	2
CALU6_LUNG	LUNG	1	2.71	1
NCIH1436_LUNG	LUNG	1	2.06	0
HCC2935_LUNG	LUNG	1	1.52	0
NCIH1373_LUNG	LUNG	1	2.87	1
DV90_LUNG	LUNG	0.99	2.06	0
NCIH510_LUNG	LUNG	0.99	2.77	1
NCIH2009_LUNG	LUNG	1	2.36	1
NCIH1355_LUNG	LUNG	1	2.4	1
LK2_LUNG	LUNG	1	1.2	0
NCIH1092_LUNG	LUNG	1	2.86	1
NCIH1650_LUNG	LUNG	0.99	2.08	1
NCIH1975_LUNG	LUNG	1	2.9	1
NCIH2023_LUNG	LUNG	1	2.66	1
NCIH460_LUNG	LUNG	1	2.54	1
NCIH1573_LUNG	LUNG	1	1.71	0
NCIH1836_LUNG	LUNG	0.99	3.07	1
HCC78_LUNG	LUNG	0.97	2.15	0
NCIH2196_LUNG	LUNG	1	1.79	0
NCIH1930_LUNG	LUNG	1	3.08	1
NCIH2347_LUNG	LUNG	1	2.06	0
CAL12T_LUNG	LUNG	1	2.54	1
NCIH1792_LUNG	LUNG	1	2.28	1
NCIH146_LUNG	LUNG	1	3.08	1
NCIH1568_LUNG	LUNG	1	2.59	1
NCIH1876_LUNG	LUNG	1	2.59	1
EPLC272H_LUNG	LUNG	1	3.19	1
HCC4006_LUNG	LUNG	1	3.47	1
NCIH661_LUNG	LUNG	1	1.35	0
NCIH82_LUNG	LUNG	1	2.7	1
SHP77_LUNG	LUNG	1	2.09	1
NCIH2106_LUNG	LUNG	1	3.54	1
NCIH1618_LUNG	LUNG	0.99	3.1	1
ABC1_LUNG	LUNG	1	2.53	1
RERFLCAD2_LUNG	LUNG	1	2.82	1
LCLC97TM1_LUNG	LUNG	0.94	2.9	1
CORL51_LUNG	LUNG	1	1.93	0
NCIH1623_LUNG	LUNG	0.99	2.82	1
NCIH2141_LUNG	LUNG	1	3	1
LUDLU1_LUNG	LUNG	1	1.82	0
HCC366_LUNG	LUNG	1	2.48	1
NCIH226_LUNG	LUNG	1	1.96	0
NCIH1793_LUNG	LUNG	1	3.4	1
NCIH69_LUNG	LUNG	1	1.64	0
HARA_LUNG	LUNG	1	2.95	1
NCIH526_LUNG	LUNG	0.99	3.08	1
NCIH1437_LUNG	LUNG	1	2.89	1
HCC33_LUNG	LUNG	1	2.65	1
NCIH2122_LUNG	LUNG	1	2.49	1
NCIH2291_LUNG	LUNG	1	2.99	1
IALM_LUNG	LUNG	1	2.47	1
RERFLCKJ_LUNG	LUNG	0.99	2.99	1
NCIH520_LUNG	LUNG	1	2.6	1
HCC44_LUNG	LUNG	1	7.74	2
NCIH2030_LUNG	LUNG	1	2.12	1
NCIH2126_LUNG	LUNG	1	3.45	2
NCIH1105_LUNG	LUNG	1	1.71	0
LCLC103H_LUNG	LUNG	0.99	2.38	1
NCIH196_LUNG	LUNG	1	2.42	1
NCIH889_LUNG	LUNG	0.99	2.93	1
PC14_LUNG	LUNG	1	3.33	1
NCIH524_LUNG	LUNG	1	2.22	1
HCC2279_LUNG	LUNG	0.99	2.68	1
NCIH23_LUNG	LUNG	1	2.56	1
NCIH522_LUNG	LUNG	1	2.42	1
NCIH1184_LUNG	LUNG	1	2.56	1
NCIH1435_LUNG	LUNG	1	1.87	0
SQ1_LUNG	LUNG	1	3.04	1
NCIH1838_LUNG	LUNG	1	2.96	2
NCIH1648_LUNG	LUNG	0.99	2.5	1
LXF289_LUNG	LUNG	1	3.11	1
RERFLCAI_LUNG	LUNG	1	2.37	1
NCIH838_LUNG	LUNG	1	2.36	1
NCIH2066_LUNG	LUNG	1	2.27	1
HCC827_LUNG	LUNG	1	2.74	1
NCIH2171_LUNG	LUNG	1	1.82	0
NCIH1339_LUNG	LUNG	1	2.14	0
NCIH727_LUNG	LUNG	0.99	2.69	1
NCIH2081_LUNG	LUNG	1	3.09	1
SKLU1_LUNG	LUNG	1	4	2
NCIH854_LUNG	LUNG	1	2.79	1
NCIH1299_LUNG	LUNG	1	2.62	1
RERFLCSQ1_LUNG	LUNG	1	2.78	1
NCIH841_LUNG	LUNG	1	2.59	1
NCIH441_LUNG	LUNG	1	2.73	1
NCIH810_LUNG	LUNG	1	2.62	1
NCIH1651_LUNG	LUNG	1	2.92	2
NCIH1915_LUNG	LUNG	1	2.08	0
NCIH1693_LUNG	LUNG	1	2.9	1
NCIH1385_LUNG	LUNG	0.99	2.69	1
CHAGOK1_LUNG	LUNG	1	2.24	1
NCIH1734_LUNG	LUNG	1	2.63	1
A549_LUNG	LUNG	1	2.85	1
NCIH2087_LUNG	LUNG	0.99	2.84	1
NCIH209_LUNG	LUNG	1	2.04	0
NCIH1869_LUNG	LUNG	1	3.99	2
HCC95_LUNG	LUNG	1	2.55	1
LOUNH91_LUNG	LUNG	1	2.16	1
SBC5_LUNG	LUNG	0.99	2.97	1
NCIH1755_LUNG	LUNG	1	2.82	1
NCIH446_LUNG	LUNG	1	3.16	1
LC1F_LUNG	LUNG	0.96	7.51	2
EBC1_LUNG	LUNG	1	3.03	1
NCIH1694_LUNG	LUNG	0.99	2.47	1
NCIH2227_LUNG	LUNG	1	2.52	1
NCIH2170_LUNG	LUNG	1	2.91	1
NCIH1781_LUNG	LUNG	1	2.51	1
NCIH3255_LUNG	LUNG	0.97	6.75	2
BEN_LUNG	LUNG	0.98	3.78	2
NCIH2110_LUNG	LUNG	0.99	2.67	1
NCIH1581_LUNG	LUNG	1	1.66	0
CORL279_LUNG	LUNG	1	1.78	0
VMRCLCD_LUNG	LUNG	1	2.44	1
CALU3_LUNG	LUNG	1	2.99	1
NCIH647_LUNG	LUNG	1	3.31	2
NCIH1666_LUNG	LUNG	0.99	3.02	1
LC1SQSF_LUNG	LUNG	1	7.44	2
NCIH2342_LUNG	LUNG	1	4.55	2
HCC1195_LUNG	LUNG	1	2.21	1
NCIH650_LUNG	LUNG	1	4.62	2
RERFLCAD1_LUNG	LUNG	1	3.48	1
NCIH1563_LUNG	LUNG	1	3.87	1
HS229T_LUNG	LUNG	1	2	0
HS618T_LUNG	LUNG	1	2	0
COLO668_LUNG	LUNG	1	3.17	1
SW1573_LUNG	LUNG	1	3.48	1
NCIH1155_LUNG	LUNG	1	2.08	1
T3M10_LUNG	LUNG	1	1.9	0
DMS79_LUNG	LUNG	1	3.56	1
NCIH1395_LUNG	LUNG	0.97	2.73	1
NCIH292_LUNG	LUNG	0.99	2.1	0
DMS53_LUNG	LUNG	0.99	2.85	1
HLC1_LUNG	LUNG	0.99	2.36	1
SW900_LUNG	LUNG	1	2.72	1
DMS273_LUNG	LUNG	0.99	2.73	1
HCC364_LUNG	LUNG	0.98	3.78	1
SW1271_LUNG	LUNG	1	2.93	1
NCIH322_LUNG	LUNG	1	2.38	1
HCC2814_LUNG	LUNG	0.98	3.31	1
HCC1897_LUNG	LUNG	1	1.77	0
NCIH2085_LUNG	LUNG	0.99	2.68	1
DMS454_LUNG	LUNG	1	2.98	1
DMS114_LUNG	LUNG	1	3	1
CORL105_LUNG	LUNG	1	1.76	0
CORL311_LUNG	LUNG	0.96	3.45	1
HCC1359_LUNG	LUNG	0.98	3.36	1
DMS153_LUNG	LUNG	1	1.9	0
OE33_OESOPHAGUS	OESOPHAGUS	1	2.54	1
KYSE150_OESOPHAGUS	OESOPHAGUS	0.98	3.14	1
KYSE70_OESOPHAGUS	OESOPHAGUS	1	2.69	1
COLO680N_OESOPHAGUS	OESOPHAGUS	1	2.89	1
KYSE270_OESOPHAGUS	OESOPHAGUS	1	1.46	0
TE14_OESOPHAGUS	OESOPHAGUS	1	1.8	0
KYSE450_OESOPHAGUS	OESOPHAGUS	1	2.39	1
OE21_OESOPHAGUS	OESOPHAGUS	1	3.22	1
TE8_OESOPHAGUS	OESOPHAGUS	1	2.7	1
TE9_OESOPHAGUS	OESOPHAGUS	1	3.19	1
TE1_OESOPHAGUS	OESOPHAGUS	0.99	2.71	1
TE4_OESOPHAGUS	OESOPHAGUS	1	2.63	1
KYSE30_OESOPHAGUS	OESOPHAGUS	1	3.26	2
KYSE520_OESOPHAGUS	OESOPHAGUS	1	2.82	1
KYSE410_OESOPHAGUS	OESOPHAGUS	1	2.26	1
OE19_OESOPHAGUS	OESOPHAGUS	1	2.69	1
KYSE140_OESOPHAGUS	OESOPHAGUS	0.98	3	1
TT_OESOPHAGUS	OESOPHAGUS	0.98	3.89	2
TE11_OESOPHAGUS	OESOPHAGUS	1	2.82	1
KYSE510_OESOPHAGUS	OESOPHAGUS	0.98	3.75	2
TE5_OESOPHAGUS	OESOPHAGUS	1	2.98	1
KYSE180_OESOPHAGUS	OESOPHAGUS	1	2.69	1
TE10_OESOPHAGUS	OESOPHAGUS	0.99	2.78	1
TE6_OESOPHAGUS	OESOPHAGUS	0.99	2.7	1
ECGI10_OESOPHAGUS	OESOPHAGUS	0.98	3.66	2
TE15_OESOPHAGUS	OESOPHAGUS	1	2.77	1
JHESOAD1_OESOPHAGUS	OESOPHAGUS	0.98	3.16	1
COV434_OVARY	OVARY	1	2	0
TOV21G_OVARY	OVARY	0.97	2.05	0
OVK18_OVARY	OVARY	0.97	2.09	0
A2780_OVARY	OVARY	1	2.01	0
OVTOKO_OVARY	OVARY	0.98	3.43	1
RMGI_OVARY	OVARY	0.99	2.18	0
HEYA8_OVARY	OVARY	1	2.03	0
OVKATE_OVARY	OVARY	1	2.02	0
COLO704_OVARY	OVARY	1	2.23	0
OVCAR4_OVARY	OVARY	1	2.99	1
RMUGS_OVARY	OVARY	1	1.76	0
JHOS4_OVARY	OVARY	1	1.67	0
OVCAR8_OVARY	OVARY	1	2.56	1
OV90_OVARY	OVARY	1	1.93	0
JHOC5_OVARY	OVARY	1	2.82	1
COV504_OVARY	OVARY	1	1.67	0
SNU8_OVARY	OVARY	0.99	2.9	1
OAW42_OVARY	OVARY	1	3.78	1
EFO27_OVARY	OVARY	0.99	2.02	0
CAOV3_OVARY	OVARY	1	1.71	0
IGROV1_OVARY	OVARY	1	2	0
OV56_OVARY	OVARY	1	1.94	0
OVSAHO_OVARY	OVARY	1	2.89	1
SNU840_OVARY	OVARY	0.99	3.11	1
OAW28_OVARY	OVARY	1	2.46	1
COV362_OVARY	OVARY	1	1.82	0
JHOM2B_OVARY	OVARY	1	2.05	0
COV644_OVARY	OVARY	0.99	2.62	1
OVMANA_OVARY	OVARY	0.98	3.83	1
JHOS2_OVARY	OVARY	1	1.86	0
FUOV1_OVARY	OVARY	0.99	2.97	1
DOV13_OVARY	OVARY	1	3.21	1
CAOV4_OVARY	OVARY	0.99	2.57	1
NIHOVCAR3_OVARY	OVARY	1	3.52	1
TYKNU_OVARY	OVARY	1	2.5	1
ONCODG1_OVARY	OVARY	0.98	3.13	1
SNU119_OVARY	OVARY	0.99	3.12	1
EFO21_OVARY	OVARY	1	2.88	1
59M_OVARY	OVARY	0.99	2.6	1
MCAS_OVARY	OVARY	1	1.94	0
COV318_OVARY	OVARY	1	3.96	2
SKOV3_OVARY	OVARY	1	1.9	0
ES2_OVARY	OVARY	1	3.23	1
JHOM1_OVARY	OVARY	1	2.7	1
OVISE_OVARY	OVARY	1	2.88	1
KURAMOCHI_OVARY	OVARY	1	2.8	1
OC316_OVARY	OVARY	0.99	2.96	1
OC314_OVARY	OVARY	0.99	2.95	1
OV7_OVARY	OVARY	1	1.88	0
HS571T_OVARY	OVARY	1	2.42	1
TOV112D_OVARY	OVARY	1	1.07	0
HUPT3_PANCREAS	PANCREAS	1	1.87	0
T3M4_PANCREAS	PANCREAS	1	2.73	1
PK45H_PANCREAS	PANCREAS	1	2.25	1
KP2_PANCREAS	PANCREAS	1	1.68	0
PK59_PANCREAS	PANCREAS	1	3.46	1
SNU324_PANCREAS	PANCREAS	1	2.06	0
CAPAN1_PANCREAS	PANCREAS	1	2.91	1
QGP1_PANCREAS	PANCREAS	1	4.13	2
CAPAN2_PANCREAS	PANCREAS	1	1.79	0
L33_PANCREAS	PANCREAS	1	2.13	1
SU8686_PANCREAS	PANCREAS	1	3.17	1
PATU8902_PANCREAS	PANCREAS	1	4.19	2
YAPC_PANCREAS	PANCREAS	1	3.2	1
ASPC1_PANCREAS	PANCREAS	1	2.54	1
KP4_PANCREAS	PANCREAS	1	3.19	1
SNU213_PANCREAS	PANCREAS	0.99	3.01	1
TCCPAN2_PANCREAS	PANCREAS	1	3.31	1
KP3_PANCREAS	PANCREAS	1	2.78	1
HPAFII_PANCREAS	PANCREAS	1	2.61	1
PSN1_PANCREAS	PANCREAS	1	2.85	1
HUPT4_PANCREAS	PANCREAS	1	3.25	1
PK1_PANCREAS	PANCREAS	1	1.72	0
DANG_PANCREAS	PANCREAS	1	3.03	1
SNU410_PANCREAS	PANCREAS	1	2.87	1
BXPC3_PANCREAS	PANCREAS	1	2.52	1
CFPAC1_PANCREAS	PANCREAS	1	1.76	0
SUIT2_PANCREAS	PANCREAS	1	3.8	1
PANC0403_PANCREAS	PANCREAS	1	2.79	1
HPAC_PANCREAS	PANCREAS	1	2.88	1
PANC0203_PANCREAS	PANCREAS	1	3.52	1
MIAPACA2_PANCREAS	PANCREAS	1	2.84	2
PANC1_PANCREAS	PANCREAS	1	2.82	1
PANC0813_PANCREAS	PANCREAS	1	2.52	1
PANC0213_PANCREAS	PANCREAS	1	1.86	0
PANC0504_PANCREAS	PANCREAS	1	3.67	1
KLM1_PANCREAS	PANCREAS	1	2.53	1
PATU8988T_PANCREAS	PANCREAS	1	3.02	1
PANC1005_PANCREAS	PANCREAS	1	1.78	0
PL45_PANCREAS	PANCREAS	1	1.75	0
KCIMOH1_PANCREAS	PANCREAS	1	2.8	1
PANC0327_PANCREAS	PANCREAS	1	3.32	1
PATU8988S_PANCREAS	PANCREAS	1	3.24	1
HS766T_PANCREAS	PANCREAS	1	2.51	1
SW1990_PANCREAS	PANCREAS	0.99	2.68	1
DM3_PLEURA	PLEURA	0.95	2	0
NCIH2052_PLEURA	PLEURA	1	4.67	2
MSTO211H_PLEURA	PLEURA	1	1.93	0
JL1_PLEURA	PLEURA	1	2.04	0
ACCMESO1_PLEURA	PLEURA	0.99	1.1	0
ISTMES1_PLEURA	PLEURA	1	3.31	1
ISTMES2_PLEURA	PLEURA	1	1.89	0
NCIH2452_PLEURA	PLEURA	1	1.7	0
NCIH28_PLEURA	PLEURA	1	3.94	1
MPP89_PLEURA	PLEURA	0.99	2.33	1
22RV1_PROSTATE	PROSTATE	0.99	2.13	0
NCIH660_PROSTATE	PROSTATE	0.98	3.24	1
PC3_PROSTATE	PROSTATE	1	3.09	1
VCAP_PROSTATE	PROSTATE	1	3.38	1
MDAPCA2B_PROSTATE	PROSTATE	1	2.05	0
LNCAPCLONEFGC_PROSTATE	PROSTATE	1	1.97	0
DU145_PROSTATE	PROSTATE	1	2.68	1
YD15_SALIVARY_GLAND	SALIVARY	1	3.03	1
A253_SALIVARY_GLAND	SALIVARY	1	2.95	1
SKMEL24_SKIN	SKIN	1	1.94	0
K029AX_SKIN	SKIN	1	1.93	0
SH4_SKIN	SKIN	1	2.39	1
A2058_SKIN	SKIN	1	2.21	0
A375_SKIN	SKIN	0.99	2.76	1
SKMEL5_SKIN	SKIN	0.99	2.81	1
WM88_SKIN	SKIN	1	2.32	0
WM793_SKIN	SKIN	0.92	2.34	0
COLO818_SKIN	SKIN	1	2.72	1
WM115_SKIN	SKIN	1	2.03	0
HT144_SKIN	SKIN	1	2.91	1
UACC62_SKIN	SKIN	1	1.81	0
RPMI7951_SKIN	SKIN	1	2.53	1
MELJUSO_SKIN	SKIN	1	2.23	0
C32_SKIN	SKIN	1	2.11	0
CJM_SKIN	SKIN	1	1.38	0
SKMEL2_SKIN	SKIN	1	2.18	0
COLO783_SKIN	SKIN	1	2.8	1
MALME3M_SKIN	SKIN	1	1.95	0
CHL1_SKIN	SKIN	0.98	3.49	1
IGR39_SKIN	SKIN	1	1.49	0
MELHO_SKIN	SKIN	1	3.28	1
WM1799_SKIN	SKIN	1	2.53	1
UACC257_SKIN	SKIN	1	8.3	2
WM2664_SKIN	SKIN	1	1.94	0
MDAMB435S_SKIN	SKIN	0.99	2.6	1
SKMEL3_SKIN	SKIN	0.98	4.05	2
SKMEL30_SKIN	SKIN	1	3.84	1
IGR37_SKIN	SKIN	1	1.76	0
WM983B_SKIN	SKIN	1	2.59	1
SKMEL28_SKIN	SKIN	1	4.02	2
IPC298_SKIN	SKIN	1	3.56	1
SKMEL1_SKIN	SKIN	0.98	3.61	1
G361_SKIN	SKIN	0.99	3.24	1
A101D_SKIN	SKIN	1	2.63	1
MEWO_SKIN	SKIN	1	2.02	0
COLO679_SKIN	SKIN	1	2.14	0
HS688AT_SKIN	SKIN	1	2	0
HS600T_SKIN	SKIN	0.98	2	0
HS839T_SKIN	SKIN	0.93	2	0
HS895T_SKIN	SKIN	1	2	0
HS934T_SKIN	SKIN	0.98	2	0
HS852T_SKIN	SKIN	1	2.14	0
COLO849_SKIN	SKIN	1	2.71	1
HS695T_SKIN	SKIN	1	2.6	1
RVH421_SKIN	SKIN	1	3.2	1
COLO741_SKIN	SKIN	1	1.77	0
HS294T_SKIN	SKIN	1	3.07	1
COLO800_SKIN	SKIN	1	2.81	1
COLO792_SKIN	SKIN	0.98	3.68	1
GRM_SKIN	SKIN	1	2.88	1
HS944T_SKIN	SKIN	1	2.75	1
COLO829_SKIN	SKIN	1	3.22	1
HMCB_SKIN	SKIN	1	3.58	1
LOXIMVI_SKIN	SKIN	1	3.29	1
HS940T_SKIN	SKIN	0.98	2	0
IGR1_SKIN	SKIN	1	3.23	1
SKMEL31_SKIN	SKIN	0.98	3.54	1
HUTU80_SMALL_INTESTINE	SMALL	1	1.99	0
HT1080_SOFT_TISSUE	SOFT	0.98	2.04	0
KYM1_SOFT_TISSUE	SOFT	1	2.03	0
G402_SOFT_TISSUE	SOFT	0.99	2.09	0
G401_SOFT_TISSUE	SOFT	0.99	2	0
SKUT1_SOFT_TISSUE	SOFT	1	1.97	0
A204_SOFT_TISSUE	SOFT	1	2	0
RD_SOFT_TISSUE	SOFT	0.99	2.26	1
RKN_SOFT_TISSUE	SOFT	1	4.63	2
GCT_SOFT_TISSUE	SOFT	1	2.87	1
SKLMS1_SOFT_TISSUE	SOFT	1	1.88	0
S117_SOFT_TISSUE	SOFT	0.97	6.44	2
RH41_SOFT_TISSUE	SOFT	0.97	3.34	1
SJRH30_SOFT_TISSUE	SOFT	0.98	4.93	2
TE159T_SOFT_TISSUE	SOFT	1	2	0
TE617T_SOFT_TISSUE	SOFT	1	2	0
MESSA_SOFT_TISSUE	SOFT	0.99	1.93	0
TE441T_SOFT_TISSUE	SOFT	0.99	2.06	0
HS729_SOFT_TISSUE	SOFT	1	1.96	0
RH18_SOFT_TISSUE	SOFT	0.98	3.69	2
RH30_SOFT_TISSUE	SOFT	0.98	4.6	2
TE125T_SOFT_TISSUE	SOFT	0.99	2	0
SNU1_STOMACH	STOMACH	1	2.01	0
SNU668_STOMACH	STOMACH	1	1.5	0
SNU520_STOMACH	STOMACH	0.98	2.29	0
2313287_STOMACH	STOMACH	1	2.09	0
TGBC11TKB_STOMACH	STOMACH	1	2.05	0
NUGC3_STOMACH	STOMACH	1	2.45	1
ECC10_STOMACH	STOMACH	1	3.78	2
NCIN87_STOMACH	STOMACH	1	1.86	0
SNU620_STOMACH	STOMACH	0.98	3.27	1
MKN74_STOMACH	STOMACH	1	2.3	1
IM95_STOMACH	STOMACH	1	2.09	0
MKN1_STOMACH	STOMACH	1	3.15	1
SNU719_STOMACH	STOMACH	1	2.3	0
OCUM1_STOMACH	STOMACH	1	2.35	0
AGS_STOMACH	STOMACH	1	2.1	0
SNU5_STOMACH	STOMACH	1	4.22	2
GSS_STOMACH	STOMACH	0.99	2.76	1
LMSU_STOMACH	STOMACH	1	2.6	1
MKN7_STOMACH	STOMACH	1	3.19	2
RERFGC1B_STOMACH	STOMACH	1	2.74	1
SNU601_STOMACH	STOMACH	0.99	2.24	0
FU97_STOMACH	STOMACH	1	7.7	2
HUG1N_STOMACH	STOMACH	1	2.9	1
HGC27_STOMACH	STOMACH	1	3.08	2
KE39_STOMACH	STOMACH	1	2.96	1
GCIY_STOMACH	STOMACH	1	2.75	1
SNU216_STOMACH	STOMACH	1	2.24	1
GSU_STOMACH	STOMACH	1	3.72	1
SH10TC_STOMACH	STOMACH	0.98	4.75	2
NCCSTCK140_STOMACH	STOMACH	0.99	2.18	0
ECC12_STOMACH	STOMACH	1	2.27	1
NUGC4_STOMACH	STOMACH	1	2.44	0
AZ521_STOMACH	STOMACH	1	1.99	0
NUGC2_STOMACH	STOMACH	1	5.5	2
MKN45_STOMACH	STOMACH	1	1.85	0
KATOIII_STOMACH	STOMACH	0.98	3.68	2
HS746T_STOMACH	STOMACH	1	6.44	2
SNU16_STOMACH	STOMACH	1	3.62	1
TT2609C02_THYROID	THYROID	0.98	3.31	1
ML1_THYROID	THYROID	1	1.71	0
CAL62_THYROID	THYROID	1	1.6	0
8505C_THYROID	THYROID	1	2.83	1
CGTHW1_THYROID	THYROID	0.98	3.31	1
FTC133_THYROID	THYROID	0.99	1.21	0
TT_THYROID	THYROID	1	1.93	0
BCPAP_THYROID	THYROID	0.98	3.2	1
8305C_THYROID	THYROID	0.99	3.19	1
FTC238_THYROID	THYROID	0.97	2.45	1
SW579_THYROID	THYROID	0.98	3.5	1
BHT101_THYROID	THYROID	0.98	4.63	2
CAL33_UPPER_AERODIGESTIVE_TRACT	UPPER	0.99	2.13	0
HSC3_UPPER_AERODIGESTIVE_TRACT	UPPER	1	2.74	1
YD10B_UPPER_AERODIGESTIVE_TRACT	UPPER	0.98	3.3	1
BHY_UPPER_AERODIGESTIVE_TRACT	UPPER	0.99	2.85	1
SNU46_UPPER_AERODIGESTIVE_TRACT	UPPER	1	2.95	1
SCC25_UPPER_AERODIGESTIVE_TRACT	UPPER	0.99	2.01	0
FADU_UPPER_AERODIGESTIVE_TRACT	UPPER	1	1.72	0
HSC2_UPPER_AERODIGESTIVE_TRACT	UPPER	1	2.65	1
YD8_UPPER_AERODIGESTIVE_TRACT	UPPER	0.97	3.43	1
YD38_UPPER_AERODIGESTIVE_TRACT	UPPER	0.99	2.91	1
SNU1214_UPPER_AERODIGESTIVE_TRACT	UPPER	1	2.04	0
SCC4_UPPER_AERODIGESTIVE_TRACT	UPPER	1	3.12	1
SCC9_UPPER_AERODIGESTIVE_TRACT	UPPER	1	3.34	1
SCC15_UPPER_AERODIGESTIVE_TRACT	UPPER	1	3.19	1
SNU899_UPPER_AERODIGESTIVE_TRACT	UPPER	0.98	4.39	2
SNU1076_UPPER_AERODIGESTIVE_TRACT	UPPER	1	3.71	1
PECAPJ49_UPPER_AERODIGESTIVE_TRACT	UPPER	0.99	2.05	0
PECAPJ15_UPPER_AERODIGESTIVE_TRACT	UPPER	0.98	3.39	1
HSC4_UPPER_AERODIGESTIVE_TRACT	UPPER	0.98	3.73	2
HS840T_UPPER_AERODIGESTIVE_TRACT	UPPER	0.97	2	0
BICR56_UPPER_AERODIGESTIVE_TRACT	UPPER	1	2.03	0
PECAPJ41CLONED2_UPPER_AERODIGESTIVE_TRACT	UPPER	1	2.01	0
CAL27_UPPER_AERODIGESTIVE_TRACT	UPPER	1	1.98	0
HN_UPPER_AERODIGESTIVE_TRACT	UPPER	1	3.12	1
BICR22_UPPER_AERODIGESTIVE_TRACT	UPPER	1	2.03	0
DETROIT562_UPPER_AERODIGESTIVE_TRACT	UPPER	0.99	3.02	1
BICR18_UPPER_AERODIGESTIVE_TRACT	UPPER	1	2.93	1
BICR16_UPPER_AERODIGESTIVE_TRACT	UPPER	1	2.98	1
BICR31_UPPER_AERODIGESTIVE_TRACT	UPPER	1	2.17	1
PECAPJ34CLONEC12_UPPER_AERODIGESTIVE_TRACT	UPPER	0.99	2.06	0
BICR6_UPPER_AERODIGESTIVE_TRACT	UPPER	1	2.97	1
RT112_URINARY_TRACT	URINARY	1	2.04	0
J82_URINARY_TRACT	URINARY	1	1.95	0
SW1710_URINARY_TRACT	URINARY	1	1.9	0
KMBC2_URINARY_TRACT	URINARY	1	1.8	0
SCABER_URINARY_TRACT	URINARY	1	3.24	1
UMUC3_URINARY_TRACT	URINARY	0.98	3.61	2
5637_URINARY_TRACT	URINARY	0.99	3.06	1
JMSU1_URINARY_TRACT	URINARY	1	3.36	2
KU1919_URINARY_TRACT	URINARY	0.99	1.87	0
BFTC905_URINARY_TRACT	URINARY	0.99	2.76	1
UMUC1_URINARY_TRACT	URINARY	0.99	2.84	1
RT4_URINARY_TRACT	URINARY	0.98	3.8	1
CAL29_URINARY_TRACT	URINARY	1	3.01	1
HT1376_URINARY_TRACT	URINARY	1	2.88	1
VMCUB1_URINARY_TRACT	URINARY	0.99	2.07	1
647V_URINARY_TRACT	URINARY	1	2.51	1
639V_URINARY_TRACT	URINARY	1	2.3	0
RT11284_URINARY_TRACT	URINARY	1	2.02	0
HS172T_URINARY_TRACT	URINARY	1	2	0
SW780_URINARY_TRACT	URINARY	1	1.95	0
T24_URINARY_TRACT	URINARY	0.98	3.65	2
BC3C_URINARY_TRACT	URINARY	0.96	3.17	1
TCCSUP_URINARY_TRACT	URINARY	1	3.15	1
HT1197_URINARY_TRACT	URINARY	0.98	3.35	1
