## Supplementary material for "Whole genome doubling confers unique genetic vulnerabilities on tumor cells": Supp Table 4

### Sheet: Sheet1
Gene (Entrez ID)	PSL Score
BUB1B (701)	13
MAD2L1 (4085)	9
UBC (7316)	8
CCT2 (10576)	7
ARIH1 (25820)	6
CAPZB (832)	6
FBL (2091)	6
KIF18A (81930)	6
LONP1 (9361)	6
PSMC1 (5700)	6
RANGAP1 (5905)	6
SMU1 (55234)	6
TUBB (203068)	6
WDR5 (11091)	6
BUB3 (9184)	5
CDC23 (8697)	5
DHDDS (79947)	5
HNRNPM (4670)	5
MCM6 (4175)	5
NHP2L1 (4809)	5
PLRG1 (5356)	5
PRPF38A (84950)	5
PSMA4 (5685)	5
PSMB5 (5693)	5
PSMC3 (5702)	5
RAD51 (5888)	5
RAN (5901)	5
SEC13 (6396)	5
TONSL (4796)	5
ARL2 (402)	4
CDK2 (1017)	4
DDB1 (1642)	4
EIF4A3 (9775)	4
FBXO5 (26271)	4
LSM6 (11157)	4
LSM8 (51691)	4
MED14 (9282)	4
NAA15 (80155)	4
NACA (4666)	4
NARS (4677)	4
POLR2A (5430)	4
PPP2R1A (5518)	4
PSMA3 (5684)	4
RRM1 (6240)	4
SART3 (9733)	4
SMNDC1 (10285)	4
SON (6651)	4
SRP14 (6727)	4
TSG101 (7251)	4
UBR4 (23352)	4
URI1 (8725)	4
USPL1 (10208)	4
WDR3 (10885)	4
ACO2 (50)	3
ACTL6A (86)	3
ACTR1A (10121)	3
AK6 (102157402)	3
ALDOA (226)	3
ANAPC4 (29945)	3
ATP6V0C (527)	3
ATP6V1A (523)	3
ATP6V1B2 (526)	3
CARS (833)	3
CCNB1 (891)	3
CDK1 (983)	3
CHD4 (1108)	3
CHEK1 (1111)	3
CLTC (1213)	3
COPS2 (9318)	3
COPS4 (51138)	3
COPS5 (10987)	3
CRKL (1399)	3
DDX10 (1662)	3
DDX49 (54555)	3
DYNC1I2 (1781)	3
EIF2B4 (8890)	3
GPN3 (51184)	3
HAUS4 (54930)	3
HINFP (25988)	3
HSPD1 (3329)	3
HSPE1 (3336)	3
INTS4 (92105)	3
KANSL3 (55683)	3
KARS (3735)	3
MED8 (112950)	3
NR2C2AP (126382)	3
NSF (4905)	3
NUP160 (23279)	3
NUP85 (79902)	3
NUP98 (4928)	3
NUTF2 (10204)	3
NXF1 (10482)	3
POLR1A (25885)	3
POLR2D (5433)	3
PPP1CB (5500)	3
PPP1R12A (4659)	3
PSMD14 (10213)	3
PYROXD1 (79912)	3
RBM22 (55696)	3
RBM25 (58517)	3
RPL18A (6142)	3
RPS13 (6207)	3
RSL1D1 (26156)	3
SBNO1 (55206)	3
SF3A1 (10291)	3
SKIV2L2 (23517)	3
SNRPB2 (6629)	3
SYMPK (8189)	3
THAP1 (55145)	3
U2AF1 (7307)	3
U2AF1L5&U2AF1 (102724594&7307)	3
U2AF2 (11338)	3
USP5 (8078)	3
VPS28 (51160)	3
VPS51 (738)	3
ZNF207 (7756)	3
ACIN1 (22985)	2
ACTR2 (10097)	2
ACTR8 (93973)	2
ALG11 (440138)	2
ALYREF (10189)	2
AQR (9716)	2
ASH2L (9070)	2
ATP6V1G1 (9550)	2
CCDC94 (55702)	2
CCT7 (10574)	2
CDC40 (51362)	2
CFAP20 (29105)	2
CHAF1A (10036)	2
CIRH1A (84916)	2
CLNS1A (1207)	2
CLP1 (10978)	2
COPS8 (10920)	2
COPZ1 (22818)	2
CPSF2 (53981)	2
CPSF3 (51692)	2
CRCP (27297)	2
CSE1L (1434)	2
CYCS (54205)	2
DDX18 (8886)	2
DDX20 (11218)	2
DDX21 (9188)	2
DDX23 (9416)	2
DDX39B (7919)	2
DDX41 (51428)	2
EEF1A1 (1915)	2
EIF2B2 (8892)	2
EIF3A (8661)	2
EIF3F (8665)	2
EIF3G (8666)	2
EIF3M (10480)	2
EIF5B (9669)	2
EMC3 (55831)	2
EP400 (57634)	2
FIP1L1 (81608)	2
GARS (2617)	2
GBF1 (8729)	2
GINS4 (84296)	2
GRM3 (2913)	2
GTF2H4 (2968)	2
GTF3C6 (112495)	2
HAUS1 (115106)	2
HNRNPH1 (3187)	2
IARS2 (55699)	2
IPO11 (51194)	2
KANSL1 (284058)	2
MCM3AP (8888)	2
MDN1 (23195)	2
MED30 (90390)	2
MED4 (29079)	2
MIS18A (54069)	2
MYBL2 (4605)	2
NAE1 (8883)	2
NAPA (8775)	2
NDUFA8 (4702)	2
NELFB (25920)	2
NUF2 (83540)	2
PDCD11 (22984)	2
PFDN2 (5202)	2
PFDN6 (10471)	2
PLK1 (5347)	2
PMPCA (23203)	2
PMPCB (9512)	2
PNN (5411)	2
POLR2G (5436)	2
POLR2J2 (246721)	2
POLR2K (5440)	2
POLR3H (171568)	2
PPAN (56342)	2
PPP1R7 (5510)	2
PPWD1 (23398)	2
PSMA6 (5687)	2
PSMB6 (5694)	2
PSMD12 (5718)	2
PSMD13 (5719)	2
PSMD2 (5708)	2
PSMD3 (5709)	2
RARS2 (57038)	2
RNPS1 (10921)	2
RPL11 (6135)	2
RPL15 (6138)	2
RPLP2 (6181)	2
RPS15 (6209)	2
RPS3A (6189)	2
RRM2 (6241)	2
SAE1 (10055)	2
SBDS (51119)	2
SDHC (6391)	2
SKP2 (6502)	2
SMC1A (8243)	2
SMG6 (23293)	2
SNRNP200 (23020)	2
SNRNP70 (6625)	2
SNRPD1 (6632)	2
SRBD1 (55133)	2
SYS1 (90196)	2
TBCE (6905)	2
TCOF1 (6949)	2
THOC3 (84321)	2
TLN1 (7094)	2
TPX2 (22974)	2
TSPYL5 (85453)	2
TUBGCP3 (10426)	2
TUBGCP4 (27229)	2
UBA1 (7317)	2
UBTF (7343)	2
UTP23 (84294)	2
UTP3 (57050)	2
WDR77 (79084)	2
WDR82 (80335)	2
XRCC5 (7520)	2
ZC3H8 (84524)	2
ZCRB1 (85437)	2
ZMAT5 (55954)	2
ZNF407 (55628)	2
